# DNA extraction and virome processing methods strongly influence recovered human gut viral community characteristics

**DOI:** 10.1101/2025.11.25.690293

**Authors:** Luke S. Hillary, Trina A. Knotts, Sean H. Adams, Mohamed R. Ali, Matthew R. Olm, Joanne B. Emerson

## Abstract

Accurately characterising the human gut virome is critical to understanding virus-microbiome-host interactions. However, widely used methods introduce biases that complicate data interpretation and limit cross-study comparability. For instance, multiple-displacement amplification (MDA) preferentially amplifies single-stranded DNA viruses, while total metagenomes are dominated by non-viral sequences, reducing viral signal. These traditional methods have not been systematically compared to viral size-fraction metagenomes (viromes) prepared without MDA. To address this, we applied four common methods for characterising human gut viral community composition (total metagenomes, viromes with/ without DNase treatment (to remove free DNA), and MDA viromes) to a human stool sample, with technical triplicates for each approach. MDA biased viral community composition to a shocking degree: *Microviridae* formed ∼90% of MDA viromes compared to just 2% of non-MDA viromes. Removing ssDNA viruses from data analyses substantially reduced, but did not eliminate, MDA bias. Metagenomes were enriched for putative temperate phages and predicted *Bacillota-phages*, whereas predicted *Bacteroidetes*-phages dominated all viromes, suggesting that metagenomes and viromes select for different populations within the total viral community. DNase treatment had little-to-no effect on virome richness or community composition. This proof-of-principle experiment demonstrates that preparatory methods for viral community analysis can lead to substantially different conclusions from the same faecal sample, and we provide a comprehensive omic data analysis framework for comparing laboratory methodologies for viral ecology. With sufficient DNA yields now easily achievable from human gut viromes without the use of MDA, our results suggest that this biased amplification method should be avoided in human gut virome studies.

Graphical Abstract
