## Supplementary Information Tables S5-S6 for "DNA extraction and virome processing methods strongly influence recovered human gut viral community characteristics"

### Sheet: Table S5, ANOVA Summaries
panel	measure	k_groups	df1	df2	F	p_value	F_formatted	p_formatted
Fig1c_Assembled_vOTUs	Assembled vOTUs	4	3	8	101.165	1.0596e-06	F[3,8] = 101.165	p < 0.00001
Fig1d_Mapped_vOTUs	Mapped vOTUs	4	3	8	606.868	8.99955e-10	F[3,8] = 606.868	p < 0.00001
Fig1e_Viral_Reads	Viral reads (%)	4	3	8	8108.27	2.87498e-14	F[3,8] = 8108.270	p < 0.00001
Fig3b_Provirus_Proportion	Provirus Proportion (%)	4	3	8	251.71	2.95961e-08	F[3,8] = 251.710	p < 0.00001
Fig4a_mean_confidence	Mean Viral Confidence Score	4	3	8	45.5	1.92e-05	F[3,8]=45.5	p = 1.92 x 10^-5
FigS2a_NumContigs	# contigs	4	3	8	977.826	1.34501e-10	F[3,8] = 977.826	p < 0.00001
FigS2b_ViralContigs	Viral contigs	4	3	8	101.165	1.0596e-06	F[3,8] = 101.165	p < 0.00001
FigS2c_LargestContig	Largest contig (bp)	4	3	8	21.8876	0.000327122	F[3,8] = 21.888	p = 0.000327
FigS2d_auN	auN	4	3	8	297.316	1.53124e-08	F[3,8] = 297.316	p < 0.00001
FigS2e_N50	N50	4	3	8	431.035	3.50867e-09	F[3,8] = 431.035	p < 0.00001
FigS2f_L50	L50	4	3	8	138.515	3.10854e-07	F[3,8] = 138.515	p < 0.00001
FigS2g_TotalLength	Total length (bp)	4	3	8	1775.22	1.24479e-11	F[3,8] = 1775.223	p < 0.00001
FigS3b_Mapped_to_Assembled_Ratio	Mapped/Assembled	4	3	8	2.30492	0.153486	F[3,8] = 2.305	p = 0.153
FigS4a_Total_Reads	Total reads (millions)	4	3	8	4.93088	0.0316502	F[3,8] = 4.931	p = 0.0317
FigS4b_rRNA_Reads	rRNA reads (%)	4	3	8	992.957	1.26511e-10	F[3,8] = 992.957	p < 0.00001
FigS4c_Human_Reads	Human reads (%)	4	3	8	12.6872	0.00207759	F[3,8] = 12.687	p = 0.00208
FigS4d_UniqueKmers	Unique kmers	4	3	8	49.7789	1.61108e-05	F[3,8] = 49.779	p = 1.61e-05
FigS6_Moron_AMG_HostTakeover	Moron/AMG/host takeover (%)	4	3	8	26.3325	0.000169367	F[3,8] = 26.332	p = 0.000169
FigS7b_UHGV_Percentage	% contigs in UHGV clusters	4	3	8	21.2607	0.000362323	F[3,8] = 21.261	p = 0.000362
FigS7c_UHGV_Mapping_Counts	UHGV mapping count	4	3	8	153.567	2.07441e-07	F[3,8] = 153.567	p < 0.00001
FigS7d_UHGV_MappingOnly_Counts	UHGV mapping-only count	4	3	8	112.078	7.11168e-07	F[3,8] = 112.078	p < 0.00001

### Sheet: Table S6, Tukey HSD Summaries
panel	measure	contrast	group1	diff	lwr	upr	p_adj	p_formatted
Fig1c_Assembled_vOTUs	Assembled vOTUs	DNase Treated Virome-Untreated Virome	DNase Treated Virome-Untreated Virome	-2.66667	-25.7715	20.4382	0.98155	p = 0.982
Fig1c_Assembled_vOTUs	Assembled vOTUs	MDA Virome-DNase Treated Virome	MDA Virome-DNase Treated Virome	-107	-130.105	-83.8952	2.03311e-06	p < 0.00001
Fig1c_Assembled_vOTUs	Assembled vOTUs	MDA Virome-Untreated Virome	MDA Virome-Untreated Virome	-109.667	-132.771	-86.5618	1.68308e-06	p < 0.00001
Fig1c_Assembled_vOTUs	Assembled vOTUs	Meta genome-DNase Treated Virome	Meta genome-DNase Treated Virome	-25	-48.1048	-1.89518	0.0346161	p = 0.0346
Fig1c_Assembled_vOTUs	Assembled vOTUs	Meta genome-MDA Virome	Meta genome-MDA Virome	82	58.8952	105.105	1.51818e-05	p = 1.52e-05
Fig1c_Assembled_vOTUs	Assembled vOTUs	Meta genome-Untreated Virome	Meta genome-Untreated Virome	-27.6667	-50.7715	-4.56185	0.0208184	p = 0.0208
Fig1d_Mapped_vOTUs	Mapped vOTUs	DNase Treated Virome-Untreated Virome	DNase Treated Virome-Untreated Virome	-2.66667	-18.9256	13.5923	0.950565	p = 0.951
Fig1d_Mapped_vOTUs	Mapped vOTUs	MDA Virome-DNase Treated Virome	MDA Virome-DNase Treated Virome	-183.667	-199.926	-167.408	3.54885e-09	p < 0.00001
Fig1d_Mapped_vOTUs	Mapped vOTUs	MDA Virome-Untreated Virome	MDA Virome-Untreated Virome	-186.333	-202.592	-170.074	3.19472e-09	p < 0.00001
Fig1d_Mapped_vOTUs	Mapped vOTUs	Meta genome-DNase Treated Virome	Meta genome-DNase Treated Virome	-31	-47.2589	-14.7411	0.00129595	p = 0.0013
Fig1d_Mapped_vOTUs	Mapped vOTUs	Meta genome-MDA Virome	Meta genome-MDA Virome	152.667	136.408	168.926	1.07398e-08	p < 0.00001
Fig1d_Mapped_vOTUs	Mapped vOTUs	Meta genome-Untreated Virome	Meta genome-Untreated Virome	-33.6667	-49.9256	-17.4077	0.000744946	p = 0.000745
Fig1e_Viral_Reads	Viral reads (%)	DNase Treated Virome-Untreated Virome	DNase Treated Virome-Untreated Virome	0.377438	-1.55828	2.31316	0.921356	p = 0.921
Fig1e_Viral_Reads	Viral reads (%)	MDA Virome-DNase Treated Virome	MDA Virome-DNase Treated Virome	16.2072	14.2715	18.1429	1.86394e-08	p < 0.00001
Fig1e_Viral_Reads	Viral reads (%)	MDA Virome-Untreated Virome	MDA Virome-Untreated Virome	16.5846	14.6489	18.5204	1.66857e-08	p < 0.00001
Fig1e_Viral_Reads	Viral reads (%)	Meta genome-DNase Treated Virome	Meta genome-DNase Treated Virome	-70.1301	-72.0658	-68.1944	5.16254e-14	p < 0.00001
Fig1e_Viral_Reads	Viral reads (%)	Meta genome-MDA Virome	Meta genome-MDA Virome	-86.3373	-88.273	-84.4016	5.16254e-14	p < 0.00001
Fig1e_Viral_Reads	Viral reads (%)	Meta genome-Untreated Virome	Meta genome-Untreated Virome	-69.7527	-71.6884	-67.8169	5.16254e-14	p < 0.00001
FigS2a_NumContigs	# contigs	DNase Treated Virome-Untreated Virome	DNase Treated Virome-Untreated Virome	-810.333	-3268.84	1648.17	0.723907	p = 0.724
FigS2a_NumContigs	# contigs	MDA Virome-DNase Treated Virome	MDA Virome-DNase Treated Virome	-9595	-12053.5	-7136.49	7.41497e-06	p < 0.00001
FigS2a_NumContigs	# contigs	MDA Virome-Untreated Virome	MDA Virome-Untreated Virome	-10405.3	-12863.8	-7946.83	4.022e-06	p < 0.00001
FigS2a_NumContigs	# contigs	Meta genome-DNase Treated Virome	Meta genome-DNase Treated Virome	29680.3	27221.8	32138.8	2.12717e-09	p < 0.00001
FigS2a_NumContigs	# contigs	Meta genome-MDA Virome	Meta genome-MDA Virome	39275.3	36816.8	41733.8	9.48465e-11	p < 0.00001
FigS2a_NumContigs	# contigs	Meta genome-Untreated Virome	Meta genome-Untreated Virome	28870	26411.5	31328.5	2.65539e-09	p < 0.00001
FigS2b_ViralContigs	Viral contigs	DNase Treated Virome-Untreated Virome	DNase Treated Virome-Untreated Virome	-2.66667	-25.7715	20.4382	0.98155	p = 0.982
FigS2b_ViralContigs	Viral contigs	MDA Virome-DNase Treated Virome	MDA Virome-DNase Treated Virome	-107	-130.105	-83.8952	2.03311e-06	p < 0.00001
FigS2b_ViralContigs	Viral contigs	MDA Virome-Untreated Virome	MDA Virome-Untreated Virome	-109.667	-132.771	-86.5618	1.68308e-06	p < 0.00001
FigS2b_ViralContigs	Viral contigs	Meta genome-DNase Treated Virome	Meta genome-DNase Treated Virome	-25	-48.1048	-1.89518	0.0346161	p = 0.0346
FigS2b_ViralContigs	Viral contigs	Meta genome-MDA Virome	Meta genome-MDA Virome	82	58.8952	105.105	1.51818e-05	p = 1.52e-05
FigS2b_ViralContigs	Viral contigs	Meta genome-Untreated Virome	Meta genome-Untreated Virome	-27.6667	-50.7715	-4.56185	0.0208184	p = 0.0208
FigS2c_LargestContig	Largest contig (bp)	DNase Treated Virome-Untreated Virome	DNase Treated Virome-Untreated Virome	223597	15956.4	431237	0.0354245	p = 0.0354
FigS2c_LargestContig	Largest contig (bp)	MDA Virome-DNase Treated Virome	MDA Virome-DNase Treated Virome	-470901	-678541	-263260	0.000398115	p = 0.000398
FigS2c_LargestContig	Largest contig (bp)	MDA Virome-Untreated Virome	MDA Virome-Untreated Virome	-247304	-454944	-39663.7	0.0214084	p = 0.0214
FigS2c_LargestContig	Largest contig (bp)	Meta genome-DNase Treated Virome	Meta genome-DNase Treated Virome	-41541.3	-249182	166099	0.915873	p = 0.916
FigS2c_LargestContig	Largest contig (bp)	Meta genome-MDA Virome	Meta genome-MDA Virome	429359	221719	637000	0.000751962	p = 0.000752
FigS2c_LargestContig	Largest contig (bp)	Meta genome-Untreated Virome	Meta genome-Untreated Virome	182055	-25584.9	389696	0.0872671	p = 0.0873
FigS2d_auN	auN	DNase Treated Virome-Untreated Virome	DNase Treated Virome-Untreated Virome	-1334.17	-8103.88	5435.54	0.91912	p = 0.919
FigS2d_auN	auN	MDA Virome-DNase Treated Virome	MDA Virome-DNase Treated Virome	-51304.8	-58074.5	-44535.1	3.2315e-08	p < 0.00001
FigS2d_auN	auN	MDA Virome-Untreated Virome	MDA Virome-Untreated Virome	-52639	-59408.7	-45869.3	2.75873e-08	p < 0.00001
FigS2d_auN	auN	Meta genome-DNase Treated Virome	Meta genome-DNase Treated Virome	-681.433	-7451.14	6088.28	0.987558	p = 0.988
FigS2d_auN	auN	Meta genome-MDA Virome	Meta genome-MDA Virome	50623.4	43853.7	57393.1	3.52968e-08	p < 0.00001
FigS2d_auN	auN	Meta genome-Untreated Virome	Meta genome-Untreated Virome	-2015.6	-8785.31	4754.11	0.778273	p = 0.778
FigS2e_N50	N50	DNase Treated Virome-Untreated Virome	DNase Treated Virome-Untreated Virome	-2402	-5680.63	876.626	0.166272	p = 0.166
FigS2e_N50	N50	MDA Virome-DNase Treated Virome	MDA Virome-DNase Treated Virome	-30534	-33812.6	-27255.4	1.1188e-08	p < 0.00001
FigS2e_N50	N50	MDA Virome-Untreated Virome	MDA Virome-Untreated Virome	-32936	-36214.6	-29657.4	7.50231e-09	p < 0.00001
FigS2e_N50	N50	Meta genome-DNase Treated Virome	Meta genome-DNase Treated Virome	-11514.7	-14793.3	-8236.04	1.64277e-05	p = 1.64e-05
FigS2e_N50	N50	Meta genome-MDA Virome	Meta genome-MDA Virome	19019.3	15740.7	22298	3.19416e-07	p < 0.00001
FigS2e_N50	N50	Meta genome-Untreated Virome	Meta genome-Untreated Virome	-13916.7	-17195.3	-10638	3.93498e-06	p < 0.00001
FigS2f_L50	L50	DNase Treated Virome-Untreated Virome	DNase Treated Virome-Untreated Virome	48.6667	-178.535	275.868	0.899616	p = 0.9
FigS2f_L50	L50	MDA Virome-DNase Treated Virome	MDA Virome-DNase Treated Virome	-62.3333	-289.535	164.868	0.815922	p = 0.816
FigS2f_L50	L50	MDA Virome-Untreated Virome	MDA Virome-Untreated Virome	-13.6667	-240.868	213.535	0.997253	p = 0.997
FigS2f_L50	L50	Meta genome-DNase Treated Virome	Meta genome-DNase Treated Virome	1142.67	915.465	1369.87	1.06985e-06	p < 0.00001
FigS2f_L50	L50	Meta genome-MDA Virome	Meta genome-MDA Virome	1205	977.798	1432.2	6.94486e-07	p < 0.00001
FigS2f_L50	L50	Meta genome-Untreated Virome	Meta genome-Untreated Virome	1191.33	964.132	1418.53	7.63241e-07	p < 0.00001
FigS2g_TotalLength	Total length (bp)	DNase Treated Virome-Untreated Virome	DNase Treated Virome-Untreated Virome	331569	-1.03704e+07	1.10336e+07	0.999619	p = 1
FigS2g_TotalLength	Total length (bp)	MDA Virome-DNase Treated Virome	MDA Virome-DNase Treated Virome	-8.71842e+07	-9.78862e+07	-7.64822e+07	2.13701e-08	p < 0.00001
FigS2g_TotalLength	Total length (bp)	MDA Virome-Untreated Virome	MDA Virome-Untreated Virome	-8.68527e+07	-9.75546e+07	-7.61507e+07	2.17942e-08	p < 0.00001
FigS2g_TotalLength	Total length (bp)	Meta genome-DNase Treated Virome	Meta genome-DNase Treated Virome	152271789	1.4157e+08	1.62974e+08	4.25379e-10	p < 0.00001
FigS2g_TotalLength	Total length (bp)	Meta genome-MDA Virome	Meta genome-MDA Virome	2.39456e+08	2.28754e+08	2.50158e+08	1.43996e-13	p < 0.00001
FigS2g_TotalLength	Total length (bp)	Meta genome-Untreated Virome	Meta genome-Untreated Virome	1.52603e+08	1.41901e+08	1.63305e+08	4.14832e-10	p < 0.00001
FigS3b_Mapped_to_Assembled_Ratio	Mapped/Assembled	DNase Treated Virome-Untreated Virome	DNase Treated Virome-Untreated Virome	0.00927476	-0.158696	0.177246	0.997869	p = 0.998
FigS3b_Mapped_to_Assembled_Ratio	Mapped/Assembled	MDA Virome-DNase Treated Virome	MDA Virome-DNase Treated Virome	0.106295	-0.0616758	0.274266	0.255129	p = 0.255
FigS3b_Mapped_to_Assembled_Ratio	Mapped/Assembled	MDA Virome-Untreated Virome	MDA Virome-Untreated Virome	0.11557	-0.0524011	0.283541	0.201875	p = 0.202
FigS3b_Mapped_to_Assembled_Ratio	Mapped/Assembled	Meta genome-DNase Treated Virome	Meta genome-DNase Treated Virome	0.0734109	-0.0945601	0.241382	0.533123	p = 0.533
FigS3b_Mapped_to_Assembled_Ratio	Mapped/Assembled	Meta genome-MDA Virome	Meta genome-MDA Virome	-0.0328843	-0.200855	0.135087	0.920519	p = 0.921
FigS3b_Mapped_to_Assembled_Ratio	Mapped/Assembled	Meta genome-Untreated Virome	Meta genome-Untreated Virome	0.0826857	-0.0852854	0.250657	0.441488	p = 0.441
FigS4a_Total_Reads	Total reads (millions)	DNase Treated Virome-Untreated Virome	DNase Treated Virome-Untreated Virome	2.08015	-11.7523	15.9126	0.961069	p = 0.961
FigS4a_Total_Reads	Total reads (millions)	MDA Virome-DNase Treated Virome	MDA Virome-DNase Treated Virome	-15.313	-29.1454	-1.48062	0.0309727	p = 0.031
FigS4a_Total_Reads	Total reads (millions)	MDA Virome-Untreated Virome	MDA Virome-Untreated Virome	-13.2329	-27.0653	0.599532	0.0608045	p = 0.0608
FigS4a_Total_Reads	Total reads (millions)	Meta genome-DNase Treated Virome	Meta genome-DNase Treated Virome	-5.97349	-19.8059	7.85891	0.542136	p = 0.542
FigS4a_Total_Reads	Total reads (millions)	Meta genome-MDA Virome	Meta genome-MDA Virome	9.33953	-4.49287	23.1719	0.213317	p = 0.213
FigS4a_Total_Reads	Total reads (millions)	Meta genome-Untreated Virome	Meta genome-Untreated Virome	-3.89334	-17.7257	9.93907	0.804716	p = 0.805
FigS4b_rRNA_Reads	rRNA reads (%)	DNase Treated Virome-Untreated Virome	DNase Treated Virome-Untreated Virome	0.00666667	-0.0487997	0.062133	0.979283	p = 0.979
FigS4b_rRNA_Reads	rRNA reads (%)	MDA Virome-DNase Treated Virome	MDA Virome-DNase Treated Virome	-0.24	-0.295466	-0.184534	3.40406e-06	p < 0.00001
FigS4b_rRNA_Reads	rRNA reads (%)	MDA Virome-Untreated Virome	MDA Virome-Untreated Virome	-0.233333	-0.2888	-0.177867	4.21057e-06	p < 0.00001
FigS4b_rRNA_Reads	rRNA reads (%)	Meta genome-DNase Treated Virome	Meta genome-DNase Treated Virome	0.656667	0.6012	0.712133	2.49077e-09	p < 0.00001
FigS4b_rRNA_Reads	rRNA reads (%)	Meta genome-MDA Virome	Meta genome-MDA Virome	0.896667	0.8412	0.952133	7.96855e-11	p < 0.00001
FigS4b_rRNA_Reads	rRNA reads (%)	Meta genome-Untreated Virome	Meta genome-Untreated Virome	0.663333	0.607867	0.7188	2.29739e-09	p < 0.00001
FigS4c_Human_Reads	Human reads (%)	DNase Treated Virome-Untreated Virome	DNase Treated Virome-Untreated Virome	0.0328203	-0.0491793	0.11482	0.597893	p = 0.598
FigS4c_Human_Reads	Human reads (%)	MDA Virome-DNase Treated Virome	MDA Virome-DNase Treated Virome	-0.11208	-0.19408	-0.0300808	0.0101261	p = 0.0101
FigS4c_Human_Reads	Human reads (%)	MDA Virome-Untreated Virome	MDA Virome-Untreated Virome	-0.0792601	-0.16126	0.00273952	0.0581352	p = 0.0581
FigS4c_Human_Reads	Human reads (%)	Meta genome-DNase Treated Virome	Meta genome-DNase Treated Virome	-0.136523	-0.218523	-0.0545238	0.00310796	p = 0.00311
FigS4c_Human_Reads	Human reads (%)	Meta genome-MDA Virome	Meta genome-MDA Virome	-0.024443	-0.106443	0.0575566	0.777695	p = 0.778
FigS4c_Human_Reads	Human reads (%)	Meta genome-Untreated Virome	Meta genome-Untreated Virome	-0.103703	-0.185703	-0.0217035	0.0155769	p = 0.0156
FigS4d_UniqueKmers	Unique kmers	DNase Treated Virome-Untreated Virome	DNase Treated Virome-Untreated Virome	3.59754e+07	-5.69816e+07	1.28932e+08	0.621583	p = 0.622
FigS4d_UniqueKmers	Unique kmers	MDA Virome-DNase Treated Virome	MDA Virome-DNase Treated Virome	-2.34574e+08	-3.27531e+08	-1.41617e+08	0.000187229	p = 0.000187
FigS4d_UniqueKmers	Unique kmers	MDA Virome-Untreated Virome	MDA Virome-Untreated Virome	-1.98598e+08	-2.91555e+08	-1.05641e+08	0.00060165	p = 0.000602
FigS4d_UniqueKmers	Unique kmers	Meta genome-DNase Treated Virome	Meta genome-DNase Treated Virome	1.1311e+08	2.01531e+07	2.06067e+08	0.0191407	p = 0.0191
FigS4d_UniqueKmers	Unique kmers	Meta genome-MDA Virome	Meta genome-MDA Virome	347683795	2.54727e+08	4.40641e+08	1.02215e-05	p = 1.02e-05
FigS4d_UniqueKmers	Unique kmers	Meta genome-Untreated Virome	Meta genome-Untreated Virome	1.49085e+08	5.61285e+07	2.42042e+08	0.00392272	p = 0.00392
FigS6_Moron_AMG_HostTakeover	Moron/AMG/host takeover (%)	MDA Virome-DNase Treated Virome	MDA Virome-DNase Treated Virome	0.0317207	-0.108098	0.17154	0.883853	p = 0.884
FigS6_Moron_AMG_HostTakeover	Moron/AMG/host takeover (%)	MDA Virome-Untreated Virome	MDA Virome-Untreated Virome	0.0127946	-0.127024	0.152614	0.990567	p = 0.991
FigS6_Moron_AMG_HostTakeover	Moron/AMG/host takeover (%)	Meta genome-DNase Treated Virome	Meta genome-DNase Treated Virome	0.332662	0.192843	0.472481	0.00028442	p = 0.000284
FigS6_Moron_AMG_HostTakeover	Moron/AMG/host takeover (%)	Meta genome-MDA Virome	Meta genome-MDA Virome	0.300941	0.161122	0.44076	0.000571766	p = 0.000572
FigS6_Moron_AMG_HostTakeover	Moron/AMG/host takeover (%)	Meta genome-Untreated Virome	Meta genome-Untreated Virome	0.313736	0.173917	0.453555	0.000428726	p = 0.000429
FigS6_Moron_AMG_HostTakeover	Moron/AMG/host takeover (%)	Untreated Virome-DNase Treated Virome	Untreated Virome-DNase Treated Virome	0.0189261	-0.120893	0.158745	0.970986	p = 0.971
FigS7b_UHGV_Percentage	% contigs in UHGV clusters	MDA Virome-DNase Treated Virome	MDA Virome-DNase Treated Virome	4.8942	2.70897	7.07942	0.000434337	p = 0.000434
FigS7b_UHGV_Percentage	% contigs in UHGV clusters	MDA Virome-Untreated Virome	MDA Virome-Untreated Virome	3.64638	1.46115	5.8316	0.00306465	p = 0.00306
FigS7b_UHGV_Percentage	% contigs in UHGV clusters	Meta genome-DNase Treated Virome	Meta genome-DNase Treated Virome	0.449656	-1.73557	2.63488	0.909483	p = 0.909
FigS7b_UHGV_Percentage	% contigs in UHGV clusters	Meta genome-MDA Virome	Meta genome-MDA Virome	-4.44454	-6.62977	-2.25932	0.000841105	p = 0.000841
FigS7b_UHGV_Percentage	% contigs in UHGV clusters	Meta genome-Untreated Virome	Meta genome-Untreated Virome	-0.798163	-2.98339	1.38706	0.660629	p = 0.661
FigS7b_UHGV_Percentage	% contigs in UHGV clusters	Untreated Virome-DNase Treated Virome	Untreated Virome-DNase Treated Virome	1.24782	-0.937406	3.43304	0.327953	p = 0.328
FigS7c_UHGV_Mapping_Counts	UHGV mapping count	DNase Treated Virome-Untreated Virome	DNase Treated Virome-Untreated Virome	-6.66667	-27.3791	14.0457	0.737358	p = 0.737
FigS7c_UHGV_Mapping_Counts	UHGV mapping count	MDA Virome-DNase Treated Virome	MDA Virome-DNase Treated Virome	-116.667	-137.379	-95.9543	4.15099e-07	p < 0.00001
FigS7c_UHGV_Mapping_Counts	UHGV mapping count	MDA Virome-Untreated Virome	MDA Virome-Untreated Virome	-123.333	-144.046	-102.621	2.51876e-07	p < 0.00001
FigS7c_UHGV_Mapping_Counts	UHGV mapping count	Meta genome-DNase Treated Virome	Meta genome-DNase Treated Virome	-41	-61.7124	-20.2876	0.00100956	p = 0.00101
FigS7c_UHGV_Mapping_Counts	UHGV mapping count	Meta genome-MDA Virome	Meta genome-MDA Virome	75.6667	54.9543	96.3791	1.22086e-05	p = 1.22e-05
FigS7c_UHGV_Mapping_Counts	UHGV mapping count	Meta genome-Untreated Virome	Meta genome-Untreated Virome	-47.6667	-68.3791	-26.9543	0.00035936	p = 0.000359
FigS7d_UHGV_MappingOnly_Counts	UHGV mapping-only count	DNase Treated Virome-Untreated Virome	DNase Treated Virome-Untreated Virome	-4	-18.6556	10.6556	0.818129	p = 0.818
FigS7d_UHGV_MappingOnly_Counts	UHGV mapping-only count	MDA Virome-DNase Treated Virome	MDA Virome-DNase Treated Virome	-70.3333	-84.9889	-55.6777	1.54564e-06	p < 0.00001
FigS7d_UHGV_MappingOnly_Counts	UHGV mapping-only count	MDA Virome-Untreated Virome	MDA Virome-Untreated Virome	-74.3333	-88.9889	-59.6777	9.99942e-07	p < 0.00001
FigS7d_UHGV_MappingOnly_Counts	UHGV mapping-only count	Meta genome-DNase Treated Virome	Meta genome-DNase Treated Virome	-16.3333	-30.9889	-1.67774	0.0299683	p = 0.03
FigS7d_UHGV_MappingOnly_Counts	UHGV mapping-only count	Meta genome-MDA Virome	Meta genome-MDA Virome	54	39.3444	68.6556	1.14457e-05	p = 1.14e-05
FigS7d_UHGV_MappingOnly_Counts	UHGV mapping-only count	Meta genome-Untreated Virome	Meta genome-Untreated Virome	-20.3333	-34.9889	-5.67774	0.00929941	p = 0.0093
